# Rapid and consistent clustering of millions of genomes highlights the diversity of prokaryotic life

**DOI:** 10.64898/2025.12.30.695181

**Authors:** Johanna von Wachsmann, Leonie J. Lorenz, Matthew J. Russell, Tatiana A. Gurbich, Víctor Rodríguez-Bouza, Samuel T. Horsfield, John A. Lees, Robert D. Finn

**Author notes:** Contributed equally (John A. Lees, Robert D. Finn).

## Abstract

Bacterial genome and metagenome databases collectively contain over 5 million high-quality assemblies. However, the redundancy of these databases and the limited scalability of existing tools create bottlenecks for fully comprehensive, tree-of-life-scale genomic analyses. A fundamental task is to first break this data into smaller chunks, guided by their genome similarity. However, alignment-based comparative methods struggle to handle more than a few tens of thousands of genomes at a time, making the global organisation computationally complex and expensive. Here, we present *gemsparcl (*https://github.com/johannahelene/gemsparcl), a tool that clusters bacterial genomes into genomic cohesive units (GCUs), at approximately species-level resolution, over 500 times faster than existing methods. As part of developing *gemsparcl*, we developed sketchlib.rust, a one-permutation MinHash approach that implements an auxiliary inverted index to further accelerate all-versus-all comparisons. We added a statistical correction for incomplete metagenome-assembled genomes (MAGs) to enable accurate distance estimation and network-based edge quality filtering. After genome completeness quality control, we clustered 5.6 million high-quality bacterial genomes (2.88 million isolates and 2.77 million MAGs) into 92,954 GCUs in ∼14 hours using 48 CPU threads and less than 16.5 GB of memory. Using taxonomic validation of the GCUs, the method achieves very high (99.76%) cluster purity (meaning only one species label occurs per GCU). We demonstrate that the clustering also highlights cases where taxonomic naming can be potentially harmonised or improved. Furthermore, we identify the most frequently reconstructed MAGs that lack a corresponding isolate genome and are thus priorities for culturing. The enhanced speed of *gemsparcl* enables routine database updates to incorporate the latest genomes. It also makes reference-free microbiome analysis across millions of genomes computationally tractable for the first time.
