## Supplemental Data 1 for "Rapid and consistent clustering of millions of genomes highlights the diversity of prokaryotic life"

threshold	knn	num_non_singleton_clusters	num_singleton_clusters	total_clusters	monophyly_score	split_species	combined_score
0.96	20	7934	17175	25109	0.9115200403327451	850	0.7119901012165977
0.96	30	7830	17175	25005	0.9100893997445721	822	0.7111514197148663
0.96	50	7768	17175	24943	0.9083419155509783	804	0.7098462944378694
0.96	75	7739	17175	24914	0.9077400180901926	794	0.7094297593750959
0.96	100	7726	17175	24901	0.907714211752524	787	0.7094626455496473
0.97	20	8330	18971	27301	0.9798319327731092	1547	0.7640094784460746
0.97	30	8232	18971	27203	0.9791059280855199	1522	0.7637790714648132
0.97	50	8177	18971	27148	0.978720802250214	1505	0.7636698546218776
0.97	75	8153	18971	27124	0.9785355084018152	1497	0.7636066813185398
0.97	100	8141	18971	27112	0.9785038693035254	1489	0.7636300017101895
0.98	20	8999	23013	32012	0.9936659628847649	2779	0.756126024054852
0.98	30	8912	23013	31925	0.9936041292639138	2763	0.756445891751887
0.98	50	8861	23013	31874	0.9934544633788511	2757	0.7565313236708002
0.98	75	8842	23013	31855	0.9934403980999774	2752	0.7566006745883223
0.98	100	8834	23013	31847	0.9934344577767715	2747	0.7566298586841772
0.99	20	10670	34404	45074	0.996813495782568	4682	0.7025793147125985
0.99	30	10593	34404	44997	0.9967903332389314	4678	0.7028908233957012
0.99	50	10558	34404	44962	0.9967796931236976	4677	0.7030323177339799
0.99	75	10549	34404	44953	0.9967769456820552	4677	0.7030686917215845
0.99	100	10546	34404	44950	0.9967760288260952	4675	0.7030808154462481
